# Methyl-Metabolite Depletion Elicits Adaptive Responses to Support Heterochromatin Stability and Epigenetic Persistence

**DOI:** 10.1101/726448

**Authors:** Spencer A. Haws, Deyang Yu, Cunqi Ye, Coral K. Wille, Long C. Nguyen, Kimberly A. Krautkramer, Jay L. Tomasiewicz, Shany E. Yang, Blake R. Miller, Wallace H. Liu, Kazuhiko Igarashi, Rupa Sridharan, Benjamin P. Tu, Vincent L. Cryns, Dudley W. Lamming, John M. Denu

**Author notes:** Correspondence: John M. Denu.

## Abstract

S-adenosylmethionine (SAM) is the methyl-donor substrate for DNA and histone methyltransferases that regulate cellular epigenetic states. This metabolism-epigenome link enables the sensitization of chromatin methylation to altered SAM abundance. However, a chromatin-wide understanding of the adaptive/responsive mechanisms that allow cells to actively protect epigenetic information during life-experienced fluctuations in SAM availability are unknown. We identified a robust response to SAM depletion that is highlighted by preferential cytoplasmic and nuclear *de novo* mono-methylation of H3 Lys 9 (H3K9) at the expense of global losses in histone di- and tri-methylation. Under SAM-depleted conditions, *de novo* H3K9 mono-methylation preserves heterochromatin stability and supports global epigenetic persistence upon metabolic recovery. This unique chromatin response was robust across the mouse lifespan and correlated with improved metabolic health, supporting a significant role for epigenetic adaptation to SAM depletion *in vivo*. Together, these studies provide the first evidence for active epigenetic adaptation and persistence to metabolic stress.
