## Supplementary material for "Methyl-Metabolite Depletion Elicits Adaptive Responses to Support Heterochromatin Stability and Epigenetic Persistence": Table S2

### Sheet: Sheet1
Gene	Species	Forward primer	Reverse primer	Reference
GAPDH	H. Sapiens	CGAGATCCCTCCAAAATCAA	CATGAGTCCTTCCACGATACCAA	Shiraki et al., 2014
HERV-K	H. Sapiens	GGCCATCAGAGTCTAAACCACG	CTGACTTTCTGGGGGTGGCCG	Klawitter et al., 2016
HERV-R	H. Sapiens	CATGGGAAGCAAGGGAACT	CTTTCCCCAGCGAGCAATAC	Rhyu et al., 2014
LINE 1	H. Sapiens	ACAGCTTTGAAGAGAGCAGTGGTT	AGTCTGCCCGTTCTCAGATCT	Klawitter et al., 2016
G9a	H. Sapiens	GCAAGGCCAAGAAGAAATGGCGAA	TCTCGCTGATGCGGTCAATCTT	Mauger et al., 2015
Glp	H. Sapiens	GACATCAACATCCGAGACAA	GAAAGAAAGAGGACGACACAG	Northcott et al., 2009
SUV39H1	H. Sapiens	GCTAGGCCCGAATGTCGTTA	GCCTTCTGCACCAGGTAGTT	Watson et al., 2014
SUV39H2 A	H. Sapiens	GTGTGTGCCTTGCCTAGTTTCACT	CTGTCCTCGTCTTTCAGCTTCTTCAC	Mauger et al., 2015
SETDB1	H. Sapiens	GGGCAAGGGTGTTTTCATTAAC	GTTAGTTGATGGCAGGCACACTT	Fei et al., 2015
ACTB	M. Musculus	ACCTTCTACAATGAGCTGCG	CTGGATGGCTACGTACATGG	Yu et al., 2018
SINE B1	M. Musculus	CAGCATTTAGGAGGCAGAGG	TCCAGGAGCTACTTTGTAAACC	Kang et al., 1999
SINE B2	M. Musculus	TGAAAAGGGCTGGTGAGATG	TGCTGGGATTTGAACTCTGG	Kang et al., 1999
LINE 1	M. Musculus	GAAAGGACCCAGATGTAGCTG	TGAAGATCCCTTTAGCTCCTTG	Hardies et al., 2000
