## Supplementary material for "Methyl-Metabolite Depletion Elicits Adaptive Responses to Support Heterochromatin Stability and Epigenetic Persistence": Table S3

### Sheet: Sheet1
Protein IDs	Protein names	Gene names	% light abundance of total	Total LFQ log2(Met-Restriction/0hr)	ttest Total LFQ log2(Met-Restriction/0hr)
Q15149;E9PMV1;H0YDN1;E9PKG0;E9PQ28;E9PIA2	Plectin	PLEC	74.8912	2.56228	0.00125286
P62805	Histone H4	HIST1H4A	65.2316	2.4375	6.54268e-06
P31153;Q00266	S-adenosylmethionine synthase isoform type-2	MAT2A	90.3408	2.43704	3.76043e-07
F5GZS6;J3KPF3;P08195;H0YFS2;F5H0E2;F5GZI0;H0YFX4;F5H867;F5GZR9	4F2 cell-surface antigen heavy chain	SLC3A2	86.3817	2.3549	0.000239912
K7EK07;Q71DI3;Q16695;P84243;P68431;K7EMV3;B4DEB1;K7ES00;Q5TEC6;Q6NXT2;K7EP01	Histone H3;Histone H3.2;Histone H3.1t;Histone H3.3;Histone H3.1;Histone H3.3C	H3F3B;HIST2H3A;HIST3H3;H3F3A;HIST1H3A;HIST2H3PS2;H3F3C	74.0877	2.30814	0.000235496
P11021	78 kDa glucose-regulated protein	HSPA5	75.5784	2.13538	4.20742e-08
A0A0U1RR32;A0A0U1RRH7;Q99878;Q96KK5;Q9BTM1;P20671;P0C0S8;H0YFX9	Histone H2A type 1-J;Histone H2A type 1-H;Histone H2A.J;Histone H2A type 1-D;Histone H2A type 1;Histone H2A	HIST1H2AJ;HIST1H2AH;H2AFJ;HIST1H2AD;HIST1H2AG	56.2133	2.1145	0.000235473
U3KQK0;Q99880;Q99879;Q99877;Q93079;Q5QNW6;P62807;P58876;O60814;P57053;Q96A08	Histone H2B;Histone H2B type 1-L;Histone H2B type 1-M;Histone H2B type 1-N;Histone H2B type 1-H;Histone H2B type 2-F;Histone H2B type 1-C/E/F/G/I;Histone H2B type 1-D;Histone H2B type 1-K;Histone H2B type F-S	HIST1H2BN;HIST1H2BL;HIST1H2BM;HIST1H2BH;HIST2H2BF;HIST1H2BC;HIST1H2BD;HIST1H2BK;H2BFS	52.7443	2.08919	0.0063923
Q8N1G4	Leucine-rich repeat-containing protein 47	LRRC47	69.8391	1.68617	0.000405501
Q8NC51	Plasminogen activator inhibitor 1 RNA-binding protein	SERBP1	73.0184	1.64352	0.00373737
P21333;Q5HY54;Q60FE5;A0A087WWY3;F8WE98;H0Y5C6;H0Y5F3	Filamin-A	FLNA	71.2757	1.64278	2.60089e-05
O75531	Barrier-to-autointegration factor;Barrier-to-autointegration factor, N-terminally processed	BANF1	52.4409	1.62722	0.00167463
Q96GA7;F8VYZ3;H0YID3;F8VZ97	Serine dehydratase-like	SDSL	83.0411	1.58353	0.0100762
P49591;Q5T5C7	Serine--tRNA ligase, cytoplasmic	SARS	76.3841	1.5612	1.98695e-05
P17174	Aspartate aminotransferase, cytoplasmic	GOT1	71.3141	1.55972	0.000189613
Q15020;F8VV04;F8VVK9;H0YHU8;F8VZM2;F8W667	Squamous cell carcinoma antigen recognized by T-cells 3	SART3	70.082	1.55839	0.00205187
P02786;G3V0E5;F8WBE5;H7C3V5	Transferrin receptor protein 1;Transferrin receptor protein 1, serum form	TFRC	62.1578	1.54956	0.00119355
Q96C90;F5GXC4;F5H2U0;B5MC51	Protein phosphatase 1 regulatory subunit 14B	PPP1R14B	74.8905	1.51353	0.00323628
Q8TCD5;J3KRC4;J3KSX6;J3KSY6	5(3)-deoxyribonucleotidase, cytosolic type	NT5C	70.5957	1.50299	0.0050441
Q6PKG0;A0A0B4J210;E5RH50;E5RHK4;H0YAN4;H0YC33;H0YC73;H0YBW1;Q659C4	La-related protein 1	LARP1	70.8764	1.49434	0.000149216
J3KT51;Q9UK76;J3KSH8	Hematological and neurological expressed 1 protein;Hematological and neurological expressed 1 protein, N-terminally processed	HN1	82.1276	1.48545	0.000919706
O94992	Protein HEXIM1	HEXIM1	78.1287	1.4736	0.00554274
Q9P258	Protein RCC2	RCC2	69.1208	1.42275	6.53113e-05
P27695;G3V5Q1;G3V3M6;A0A0C4DGK8;H7C4A8;G3V5M0;G3V359;G3V3C7;G3V5D9;G3V3Y6	DNA-(apurinic or apyrimidinic site) lyase;DNA-(apurinic or apyrimidinic site) lyase, mitochondrial	APEX1	68.6859	1.41703	0.000284716
P54577;A0A0C4DGZ5	Tyrosine--tRNA ligase, cytoplasmic;Tyrosine--tRNA ligase, cytoplasmic, N-terminally processed;Tyrosine--tRNA ligase	YARS	74.6238	1.41395	6.34423e-05
P78344;D3DQV9;H0Y3P2;E9PKF8;H0YCH5;H0YE22;H0YD77;H0YEC5	Eukaryotic translation initiation factor 4 gamma 2	EIF4G2	74.8737	1.40518	0.0187285
Q8NBF2	NHL repeat-containing protein 2	NHLRC2	75.4674	1.3942	0.00110068
Q9HB07;F8VQQ3;F8VR84;H3BPH3	UPF0160 protein MYG1, mitochondrial	C12orf10	66.3746	1.38285	0.00265742
A0A087WYR3;O43399;A0A087WZ51	Tumor protein D54	TPD52L2	72.2247	1.37932	0.000160371
O75663	TIP41-like protein	TIPRL	82.0101	1.37219	0.000256865
O75369;E7EN95;H7C5L4;A0A0A0MT44;A0A0C4DGA1	Filamin-B	FLNB	67.2417	1.3643	3.20453e-05
A0A087WUQ6;P07203	Glutathione peroxidase;Glutathione peroxidase 1	GPX1	71.3231	1.3515	0.000710694
P51858;H3BPQ6;M0R0J3;A0A024R216;Q9Y3E1	Hepatoma-derived growth factor	HDGF	66.5124	1.34113	0.00542115
Q12904;D6R937	Aminoacyl tRNA synthase complex-interacting multifunctional protein 1;Endothelial monocyte-activating polypeptide 2	AIMP1	70.8894	1.33765	0.00172156
P49589;B4DKY1;E9PRS8;C9JLN0;E9PLP0	Cysteine--tRNA ligase, cytoplasmic	CARS	69.8385	1.33216	0.0010289
A0A087X054;Q9Y4L1;E9PJ21;A0A087WWI4;K7EQK2;J3KTF1;Q9BST8;J3QQH7;J3QLE9;J3QL06;A0A087X214;A0A087WW13	Hypoxia up-regulated protein 1	HYOU1	68.0245	1.332	3.05705e-05
P49588;H3BPK7	Alanine--tRNA ligase, cytoplasmic	AARS	75.5073	1.31183	3.36411e-05
P43490;A0A0C4DFS8;C9JG65	Nicotinamide phosphoribosyltransferase	NAMPT	66.0644	1.27102	0.00140628
Q00653;M0R119	Nuclear factor NF-kappa-B p100 subunit;Nuclear factor NF-kappa-B p52 subunit	NFKB2	78.366	1.16433	6.14162e-05
A0A0A0MRA5;B7Z4B8;Q9BUJ2;M0R3F1;M0QYZ0;M0QYM5;M0QYI8;M0R203;M0QZV6;M0R0K8	Heterogeneous nuclear ribonucleoprotein U-like protein 1	HNRNPUL1	70.2392	1.15325	5.7013e-05
Q9NZT2;A0A0A0MRN5;A0A087X028;Q4VXW3	Opioid growth factor receptor	OGFR	70.2858	1.14936	0.000755706
Q14315	Filamin-C	FLNC	59.5722	1.14474	0.00211911
P36915;A2AB27;A0A140T8Y2	Guanine nucleotide-binding protein-like 1	GNL1	60.9799	1.14389	0.0271887
Q00839;A0A1W2PPS1;A0A1X7SBS1;A0A1W2PP35;Q5RI18;A0A1W2PPH7;A0A1W2PQL0;A0A1W2PP34;A0A1W2PPL4;A0A1W2PQ74;A0A1W2PRZ7;A0A1W2PQD4;A0A1W2PPE9;A0A1W2PRI6;A0A1W2PNG3;A0A087WZF3;A0A1W2PP22	Heterogeneous nuclear ribonucleoprotein U	HNRNPU	58.3309	1.13447	3.1996e-05
P48506;E1CEI4;A0A0C4DGB2;H0Y9I7;D6RGF8;H0YAB6;D6R959;D6REX4	Glutamate--cysteine ligase catalytic subunit	GCLC	63.2026	1.12216	0.00516091
Q9Y617	Phosphoserine aminotransferase	PSAT1	74.6557	1.11585	2.31624e-05
Q93009;H3BND8;F5H2X1;H3BUV0;H3BTM1;H3BRA2;H3BQD1;H3BMF6	Ubiquitin carboxyl-terminal hydrolase 7;Ubiquitin carboxyl-terminal hydrolase	USP7	63.8661	1.11295	0.000480174
P50579;F8VRR3;F8VQZ7;G3V1U3;F8VZX9;F8VY03;F8VSC4	Methionine aminopeptidase 2	METAP2	75.8814	1.09756	0.0125652
P21281;H0YC04;C9JL73;P15313;C9J5E3;C9JNS9;H0YC45;E5RGH6	V-type proton ATPase subunit B, brain isoform	ATP6V1B2	66.9451	1.09602	0.00277552
P36507;A0A1B0GUL7;G5E9C7;H3BRW9	Dual specificity mitogen-activated protein kinase kinase 2	MAP2K2	61.5432	1.0929	0.00197902
P85037;E9PM37;E9PPI7;Q01167;U3KQ26	Forkhead box protein K1	FOXK1	72.8596	1.08894	0.00644708
P63313;CON__P21752	Thymosin beta-10	TMSB10	71.8251	1.08821	0.010816
A2A2D0;P16949	Stathmin	STMN1	59.8048	1.07953	0.000497562
Q9BTY7;E9PIX0	Protein HGH1 homolog	HGH1	100	1.07855	0.0313904
E7EX73;E9PGM1;E7EUU4;Q04637;C9JF13;C9J6B6;C9K073;C9J2Z7;H7C044;A0A0A0MSA7;A0A0U1RQK7;O43432;H7C0V6;F8WCF2;REV__F5H7J8;C9JHW9;REV__Q8NEG2;REV__C9JQZ6;REV__J3KQX6	Eukaryotic translation initiation factor 4 gamma 1	EIF4G1	68.2957	1.07184	0.002482
P10644;K7EPB2;K7EM13;K7EMZ6;K7EIE5;K7EID3;K7EJ40;K7EK41;K7EQK3;K7EMU2;X6RAV4;H7BYW5;C9JSK5;P31321;K7EKR1;K7EPR5	cAMP-dependent protein kinase type I-alpha regulatory subunit;cAMP-dependent protein kinase type I-alpha regulatory subunit, N-terminally processed	PRKAR1A	87.1484	1.04938	0.000369538
P31150;G5E9U5	Rab GDP dissociation inhibitor alpha	GDI1	62.1457	1.03961	0.000229217
P46109	Crk-like protein	CRKL	61.9536	1.02353	0.000269539
Q12906;K7EQR9;K7EKJ9;K7ERM6;K7ENK6;K7EM82;K7EJ09;K7ER69;Q96SI9	Interleukin enhancer-binding factor 3	ILF3	46.146	1.01887	0.00124709
A0A1B0GW44;A0A1B0GV23;A0A1B0GVD5;A0A1B0GWE8;P07339;A0A1B0GVP3;A0A1B0GU92;A0A1B0GU03;H7C469;F8WD96;C9JH19;H7C1V0;F8W787;A0A1B0GVF1;A0A1B0GV01	Cathepsin D;Cathepsin D light chain;Cathepsin D heavy chain	CTSD	76.1371	1.01424	0.00292498
Q14697;F5H6X6;E9PKU7;E9PNH1	Neutral alpha-glucosidase AB	GANAB	64.5698	1.01047	0.000499678
E7EVA0;P27816;H0Y2V1;F8W9U4;H7C4C5;B5MEG9;H7C456;A0A0J9YVV8;A0A0J9YW37	Microtubule-associated protein;Microtubule-associated protein 4	MAP4	63.1964	1.00861	0.00198477
Q04446;E9PGM4	1,4-alpha-glucan-branching enzyme	GBE1	57.8811	1.00712	4.83948e-05
P09429;Q5T7C4;B2RPK0	High mobility group protein B1	HMGB1	64.8596	0.997983	0.00602273
P39748;I3L3E9;F5H1Y3	Flap endonuclease 1	FEN1	62.0574	0.982111	0.00731498
O15355	Protein phosphatase 1G	PPM1G	64.2395	0.9809	0.00091718
P62979;J3QS39;J3QTR3;F5H6Q2;F5GYU3;F5H2Z3;F5H265;B4DV12;F5H388;F5H747;F5GXK7;J3QKN0;Q5PY61;Q96C32;P62987;P0CG47;P0CG48;M0R1V7;Q49A90;M0R1M6;M0R2S1;J3QSA3;F5GZ39	Ubiquitin-40S ribosomal protein S27a;Ubiquitin;40S ribosomal protein S27a;Ubiquitin-60S ribosomal protein L40;Ubiquitin;60S ribosomal protein L40;Polyubiquitin-B;Ubiquitin;Polyubiquitin-C;Ubiquitin	RPS27A;UBB;UBC;UBA52	87.9803	0.979915	8.26571e-05
Q8WVJ2;E5RFP0	NudC domain-containing protein 2	NUDCD2	76.1442	0.966353	0.0481806
O15111	Inhibitor of nuclear factor kappa-B kinase subunit alpha	CHUK	69.9547	0.963532	0.00312448
A0A087WSW9;A0A087WSY9;Q16881;F8W809;A0A182DWI3;E9PIR7;E2QRB9;E9PKD3;A0A0B4J225;E9PIZ5;E9PLT3;E9PKI4;E9PQI3;E9PRI8;E9PJU2;A0A096LPD9;E7EWK1;A0A096LPK7;A0A182DWF2;D3YTF8;A0A182DWF3;Q9NNW7	Thioredoxin reductase 1, cytoplasmic	TXNRD1	61.9814	0.950481	6.29785e-06
Q02952	A-kinase anchor protein 12	AKAP12	83.2112	0.950136	0.000305428
Q9NX55	Huntingtin-interacting protein K	HYPK	70.3175	0.941498	5.12675e-06
Q7Z6Z7;H0Y659	E3 ubiquitin-protein ligase HUWE1	HUWE1	75.8008	0.938489	0.000149171
P62136;E9PMD7;F5H1L6;F5H037	Serine/threonine-protein phosphatase PP1-alpha catalytic subunit;Serine/threonine-protein phosphatase	PPP1CA	71.1329	0.927539	0.00145097
Q96A72;F5H6N1;F5H124	Protein mago nashi homolog 2	MAGOHB	53.369	0.922181	0.00220683
Q9NXH9;K7EQQ8;K7EQY6;K7ENI9;K7EQU7;K7ERR5	tRNA (guanine(26)-N(2))-dimethyltransferase	TRMT1	72.0121	0.91257	0.0011393
P22626;A0A087WUI2	Heterogeneous nuclear ribonucleoproteins A2/B1	HNRNPA2B1	52.5785	0.904722	0.000902323
P46108;I3L297	Adapter molecule crk	CRK	63.5959	0.897118	0.000236052
H0Y8X4;O43598	2-deoxynucleoside 5-phosphate N-hydrolase 1	DNPH1	58.2111	0.883389	0.00415597
P41227;F8W808;A8MWP7;C9JN83;C9JW55;Q9BSU3;H0Y8T0	N-alpha-acetyltransferase 10	NAA10	50.6517	0.882393	0.0013634
Q9BQ52;G5E9D5;E7ES68;H7C2I4;V9GYS7;J3QRS2;V9GYU5;J3QL08;J3QLK4;V9GZ72;J3QQT1	Zinc phosphodiesterase ELAC protein 2	ELAC2	68.6611	0.879229	0.0223389
P26640;A0A140T936;A0A140T954;A2ABF4;A0A0G2JJT9;H0Y426;A0A140T904	Valine--tRNA ligase	VARS	61.8075	0.868139	0.00013463
Q9H3K6;A0A087WZT3;H3BV85;H3BTW0;A0A0B4J295;H3BVE0	BolA-like protein 2	BOLA2	60.181	0.867959	0.000151144
P63000	Ras-related C3 botulinum toxin substrate 1	RAC1	65.0262	0.867565	0.0116542
P67775;E5RI56	Serine/threonine-protein phosphatase 2A catalytic subunit alpha isoform	PPP2CA	81.2711	0.867328	0.00196662
P52597;A0A1B0GW42	Heterogeneous nuclear ribonucleoprotein F;Heterogeneous nuclear ribonucleoprotein F, N-terminally processed	HNRNPF	66.5408	0.858674	0.00325191
P08243;F8WEJ5;C9J057;C9JT45;C9JM09;C9JLN6	Asparagine synthetase [glutamine-hydrolyzing]	ASNS	65.8678	0.854608	0.000496602
P48637	Glutathione synthetase	GSS	56.6016	0.850119	0.00171111
P30086	Phosphatidylethanolamine-binding protein 1;Hippocampal cholinergic neurostimulating peptide	PEBP1	57.7801	0.849297	0.000202814
Q8TEX9;H0YN14;H0YLV0;H0YL92;H0YMR4;H0YN07;H0YK93;H0YKG5	Importin-4	IPO4	61.7505	0.845154	0.000117733
P19623;K7EQ47;K7EL89;K7EKM4;K7ESL0	Spermidine synthase	SRM	56.9909	0.838886	0.0021331
P62826;B5MDF5;J3KQE5;F5H018;H0YFC6;B4DV51;A0A087X0W0	GTP-binding nuclear protein Ran	RAN	56.8357	0.833135	0.00606811
P11216;H0Y4Z6	Glycogen phosphorylase, brain form	PYGB	59.3612	0.825546	0.00286861
P23381;G3V3H8;G3V3Y5;G3V277;G3V423;G3V5U1;G3V456;H0YJP3;G3V3P2;G3V227;G3V2Y7;G3V3X0;G3V5W1;G3V3S7;G3V2F2;G3V3R3;G3V4S4;G3V313;G3V339;G3V2C0;G3V4C7;G3V4N8	Tryptophan--tRNA ligase, cytoplasmic;T1-TrpRS;T2-TrpRS	WARS	60.9404	0.824425	0.0015083
Q08J23;A0A140T9Y7	tRNA (cytosine(34)-C(5))-methyltransferase	NSUN2	60.3106	0.819828	0.000101625
Q9Y224;G3V4C6;H0YJB9;G3V4E7	UPF0568 protein C14orf166	C14orf166	51.6137	0.819629	0.00033113
A0A1B0GWJ0;A0A1B0GTJ7;P30566;A0A0A6YY92;A0A1B0GTG9;A0A1B0GWF8;A0A096LNY6;A0A096LNY5;A0A096LPA2;A0A096LNY4;A0A096LP92;A0A096LP76;B4DEP1;A0A1W2PRX2;A0A096LP72;V9GY96;A0A096LNT0	Adenylosuccinate lyase	ADSL	55.0239	0.819326	0.00956299
Q13283;E5RIZ6;E5RH42;E5RJU8;E5RIF8;E5RI46;E5RH00	Ras GTPase-activating protein-binding protein 1	G3BP1	71.5439	0.817884	0.0023564
Q9Y265;E7ETR0;H7C4G5;J3QLR1;H7C4I3	RuvB-like 1	RUVBL1	57.2031	0.812537	3.13637e-05
P56192;H0YIP0;H0YHV5;F5H2V6;H0YI94;H0YIC2;F8VPL7;F8VS26;H0YHL6;F8W0M7;F8W0S4;F8VZZ9;H0YI27	Methionine--tRNA ligase, cytoplasmic	MARS	65.8138	0.811327	0.00784048
J3KR97;Q9BTW9;A0A0J9YWI5;A0A0J9YVR1;I3L0V3;I3L439;I3L120;A0A0J9YXU4;I3L4D2;I3L3H4;I3L131;I3L143;I3L163;I3L500;A0A0J9YVU1	Tubulin-specific chaperone D	TBCD	67.2211	0.810499	0.0154281
Q13347;Q5TFK1	Eukaryotic translation initiation factor 3 subunit I	EIF3I	68.5131	0.806714	0.000120414
P42677;Q5T4L4;C9J1C5	40S ribosomal protein S27	RPS27	50.0529	0.80633	0.0127753
P61024;Q9BZU3;Q5T179	Cyclin-dependent kinases regulatory subunit 1;Cyclin-dependent kinases regulatory subunit	CKS1B	89.4958	0.805478	0.00755588
P32119;A6NIW5	Peroxiredoxin-2	PRDX2	53.9105	0.804326	0.00606499
P29218;H0YBL1;E5RIP7;E5RHE9;E5RG13;E5RGY4;E5RG94;E5RI82;E5RIF4	Inositol monophosphatase 1	IMPA1	59.3509	0.802867	0.00177305
Q16401;F2Z3J2;Q4VXH0	26S proteasome non-ATPase regulatory subunit 5	PSMD5	59.3428	0.797794	0.000287863
Q06210;O94808;E5RJP4	Glutamine--fructose-6-phosphate aminotransferase [isomerizing] 1	GFPT1	59.1456	0.797006	0.000253942
P61586;Q5JR07;C9JNR4;E9PQH6;C9JX21;Q5JR05;Q5JR06;E9PN11;U3KQA9;U3KQV3;E9PLA2;C9JRM1;P62745	Transforming protein RhoA	RHOA;RHOC	78.7207	0.792309	0.00118465
P07237;H7BZ94;H0Y3Z3;I3L398;I3L312;I3L0S0;I3NI03;I3L3U6;I3L4M2;I3L514;I3L3P5;I3L1Y5	Protein disulfide-isomerase	P4HB	55.2939	0.789365	0.000232585
Q15181;Q5SQT6	Inorganic pyrophosphatase	PPA1	52.9106	0.783757	0.000690861
P61081;M0QX69	NEDD8-conjugating enzyme Ubc12	UBE2M	64.5122	0.782563	0.00321338
P00441;H7BYH4	Superoxide dismutase [Cu-Zn]	SOD1	56.3822	0.781694	0.00922619
P15374;A0A087WTB8;Q5TBK7	Ubiquitin carboxyl-terminal hydrolase isozyme L3;Ubiquitin carboxyl-terminal hydrolase	UCHL3	54.5778	0.778402	0.000667499
Q13155;F8W950;A8MU58;F8WCL2	Aminoacyl tRNA synthase complex-interacting multifunctional protein 2	AIMP2	63.837	0.776607	0.00428387
Q06203;D6RCC8;D6RE15	Amidophosphoribosyltransferase	PPAT	55.4209	0.772544	0.00146094
Q15637;C9J792;F8WEV5;H7C561	Splicing factor 1	SF1	62.0888	0.771965	0.00669292
Q92688	Acidic leucine-rich nuclear phosphoprotein 32 family member B	ANP32B	54.61	0.771495	0.000359854
Q8WVY7	Ubiquitin-like domain-containing CTD phosphatase 1	UBLCP1	59.6706	0.766917	0.0195056
I3L0N3;P46459;I3L2G1;I3L0L3;I3L338;I3L4Q9;K7EQD6	Vesicle-fusing ATPase	NSF	52.2233	0.766508	0.00169139
O60763	General vesicular transport factor p115	USO1	53.1394	0.766202	0.000230138
Q6L8Q7;F6T1Q0	2,5-phosphodiesterase 12	PDE12	76.2857	0.765507	0.0242171
P20618	Proteasome subunit beta type-1	PSMB1	61.0211	0.764162	0.00180575
Q9UBP6;H0YHU4;H0YIH0	tRNA (guanine-N(7)-)-methyltransferase	METTL1	72.561	0.763457	0.00248278
Q15942;H0Y2Y8;C9IZ41;C9JJK5;H7C3D3;H7C3R3	Zyxin	ZYX	69.6624	0.759854	0.000217074
P23921;E9PL69;E9PP77;H0YCY7	Ribonucleoside-diphosphate reductase large subunit	RRM1	57.6553	0.758342	0.00626379
P41250;H7C443	Glycine--tRNA ligase	GARS	61.8265	0.757813	0.000124975
Q15366;H3BSS4	Poly(rC)-binding protein 2	PCBP2	53.8022	0.757228	0.00281671
Q13363;D6RAX2;E7ESU7;E7EPF8;E9PGB1;H0Y9M9;H0Y8W7;A0A087WYL1;E7EUB3	C-terminal-binding protein 1	CTBP1	60.3464	0.756873	0.000893457
E7ETB3;Q9ULA0;E7EMB6;C9JBE1;E7EPX3;B9ZVU2;F8WAN0;C9JRG3;C9J1E2;E5RJ35	Aspartyl aminopeptidase	DNPEP	56.9261	0.748997	0.00708694
Q9UBE0;M0QZS6;B3KNJ4;M0QX65;M0R054;M0QYM8;M0R375;M0R286	SUMO-activating enzyme subunit 1;SUMO-activating enzyme subunit 1, N-terminally processed	SAE1	54.6119	0.740498	0.0198717
Q86X55;K7EQA8;K7EK20;K7EPK1;K7EQB9	Histone-arginine methyltransferase CARM1	CARM1	59.8923	0.740438	0.00214771
Q96HE7;G3V3E6;G3V2H0;G3V5B3;Q5TAE8;Q86YB8;G3V503	ERO1-like protein alpha	ERO1L	58.2942	0.739611	0.00162381
P62942;Q5W0X3;Q1JUQ5;Q5VVH2;A0A087WZM5;Q1JUQ3;A0A087WTS4;A0A087WV48	Peptidyl-prolyl cis-trans isomerase FKBP1A;Peptidyl-prolyl cis-trans isomerase	FKBP1A;FKBP12-Exip2;FKBP1C	58.0485	0.737317	0.00787
P07814;V9GYZ6;V9GZ76	Bifunctional glutamate/proline--tRNA ligase;Glutamate--tRNA ligase;Proline--tRNA ligase	EPRS	58.6763	0.733083	0.000444459
P63241;I3L397;I3L504;Q6IS14;F8WCJ1;C9J7B5;C9J4W5;Q9GZV4	Eukaryotic translation initiation factor 5A-1;Eukaryotic translation initiation factor 5A;Eukaryotic translation initiation factor 5A-1-like	EIF5A;EIF5AL1	64.174	0.729866	0.000403513
Q9UNZ2;F2Z2K0;R4GNE6	NSFL1 cofactor p47	NSFL1C	60.463	0.729638	0.00112433
Q9BTE3	Mini-chromosome maintenance complex-binding protein	MCMBP	78.0065	0.728741	0.00052173
P26196;Q8IV96	Probable ATP-dependent RNA helicase DDX6	DDX6	55.9686	0.727804	0.00352557
Q15056	Eukaryotic translation initiation factor 4H	EIF4H	67.0139	0.726436	0.0184562
P04083;Q5T3N1;Q5T3N0	Annexin A1;Annexin	ANXA1	56.671	0.718787	0.00423545
P49773;D6REP8;D6RE99;D6RD60;D6RC06	Histidine triad nucleotide-binding protein 1	HINT1	51.3401	0.718673	0.00207947
P12268;H0Y4R1;E7ETK5	Inosine-5-monophosphate dehydrogenase 2	IMPDH2	55.233	0.71552	0.000747959
P30153;B3KQV6;C9J9C1;E9PH38;E9PPI5;E9PHZ6;E9PNM7	Serine/threonine-protein phosphatase 2A 65 kDa regulatory subunit A alpha isoform	PPP2R1A	54.7467	0.710942	0.00715303
Q9P2J5;A0A087WXY1	Leucine--tRNA ligase, cytoplasmic	LARS	55.3475	0.71032	0.00132744
P62263;H0YB22;E5RH77	40S ribosomal protein S14	RPS14	46.2601	0.70911	0.00123301
Q99497;K7ELW0;K7EN27	Protein deglycase DJ-1	PARK7	50.9664	0.708649	0.00243987
P61088;F8VSD4;F8VV71;F8VQQ8;F8VZ29;Q5JXB2	Ubiquitin-conjugating enzyme E2 N	UBE2N	49.5303	0.707867	0.00729353
Q9UGI8;F8W7T0;F8WDI4;H7BYK1	Testin	TES	61.7335	0.707326	0.000922173
Q15370;B8ZZU8;A0A0B4J296;I3L0M9	Transcription elongation factor B polypeptide 2	TCEB2	61.6004	0.706963	0.020697
P14550;Q5T621;V9GYG2;V9GYP9	Alcohol dehydrogenase [NADP(+)]	AKR1A1	59.7167	0.703621	0.00394256
P30101	Protein disulfide-isomerase A3	PDIA3	54.8358	0.703389	0.00336132
Q05639	Elongation factor 1-alpha 2	EEF1A2	53.2264	0.70337	0.00416657
P25786;F5GX11;B4DEV8;F5H112	Proteasome subunit alpha type-1;Proteasome subunit alpha type	PSMA1	52.0331	0.703173	0.00630213
Q00796;H0YLA4;H0YKB3	Sorbitol dehydrogenase	SORD	53.6142	0.700897	0.000719401
P07737;K7EJ44;CON__P02584;I3L3D5	Profilin-1	PFN1	56.1986	0.696889	0.00127316
P05388;F8VWS0;F8VW21;F8VU65;F8VPE8;G3V210;F8VQY6;F8VRK7;F8VZS0;F8VWV4;F8VS58;Q8NHW5;F8W1K8	60S acidic ribosomal protein P0	RPLP0	43.7879	0.692974	0.0211883
Q9BUF5;K7ESM5;K7EL29;K7EN98;K7ESQ3;K7EQT3;K7EJ64;K7ERA8;K7EJZ4;K7ES63;K7EPE5	Tubulin beta-6 chain	TUBB6	53.4537	0.692269	0.000858006
Q14204;H0YJ21	Cytoplasmic dynein 1 heavy chain 1	DYNC1H1	59.492	0.690117	0.00142677
Q14444;G3V153;E9PLA9	Caprin-1	CAPRIN1	72.7033	0.689212	0.0120894
P17931;G3V3R6	Galectin-3;Galectin	LGALS3	51.7772	0.684605	0.00700582
P41252;A0A0A0MSX9;J3KR24;Q5TCD1;Q5TCC6	Isoleucine--tRNA ligase, cytoplasmic	IARS	58.3508	0.683008	0.00194668
P12956;B1AHC9	X-ray repair cross-complementing protein 6	XRCC6	49.9935	0.681469	0.00313569
P63244;D6RAC2;J3KPE3;D6REE5;D6RHH4;D6R9Z1;H0Y8W2;D6R9L0;H0YAM7;D6RFX4;H0YAF8;D6RBD0;D6RAU2;E9PD14;D6RFZ9;H0Y8R5;D6R909;D6RGK8;D6RF23;D6RHJ5;D6RDI0;H0Y9P0	Guanine nucleotide-binding protein subunit beta-2-like 1;Guanine nucleotide-binding protein subunit beta-2-like 1, N-terminally processed	GNB2L1	57.2823	0.679811	0.00100263
O00299	Chloride intracellular channel protein 1	CLIC1	61.6096	0.674729	0.001247
Q14166	Tubulin--tyrosine ligase-like protein 12	TTLL12	52.6812	0.674438	0.0233591
Q6DKJ4;A0A0G2JQK5;I3L4V6;A0A0C4DGI2	Nucleoredoxin	NXN	66.8587	0.674298	0.0430065
J3KQ32;Q9NTK5;C9JTK6;C9JCJ9	Obg-like ATPase 1	OLA1	59.2966	0.672168	0.00533884
P28072;I3L3X7;A0A087X2I4	Proteasome subunit beta type-6	PSMB6	50.7797	0.671622	0.00411123
Q9NZL9;H7C0X7;E5RJR3	Methionine adenosyltransferase 2 subunit beta	MAT2B	56.5034	0.670288	0.0148284
P62269;A0A0G2JQH2;Q5GGW2;J3JS69	40S ribosomal protein S18	RPS18	46.9441	0.669973	7.2025e-05
P55072;C9JUP7;C9IZA5	Transitional endoplasmic reticulum ATPase	VCP	54.4649	0.667635	0.000461399
Q92538	Golgi-specific brefeldin A-resistance guanine nucleotide exchange factor 1	GBF1	69.1241	0.666572	0.00111202
P22102;F8WD69;C9JBJ1;C9JTV6;C9JZG2;C9JKQ7;A0A140TA71;H7C366	Trifunctional purine biosynthetic protein adenosine-3;Phosphoribosylamine--glycine ligase;Phosphoribosylformylglycinamidine cyclo-ligase;Phosphoribosylglycinamide formyltransferase	GART	57.9884	0.666351	0.00144395
Q92900	Regulator of nonsense transcripts 1	UPF1	65.5054	0.666087	0.00902414
Q9ULV4;B4E3S0;F8W1H8;F8VUX3;F8VSA4;F8VRE9;H0YHL7;F8VTT6;F8VVB7;F8VV53;J3QLV6;J3KSS5;Q6QEF8	Coronin-1C;Coronin	CORO1C	52.1031	0.65425	0.0102831
A0A0U1RRM4;P26599;A6NLN1;A0A0D9SF20;K7EKJ7;K7EK45;A0A087WUW5;K7ELW5;K7ES59;X6R242;A0A087WU68;O95758	Polypyrimidine tract-binding protein 1	PTBP1	45.2364	0.653462	0.00665138
P33993;C9J8M6	DNA replication licensing factor MCM7	MCM7	77.327	0.645477	0.00125667
E9PGT1;Q15631;H7C1D4;A0A0J9YVW2	Translin	TSN	53.2865	0.645469	0.00200418
P54578;A6NJA2;J3QQT6;J3KS55	Ubiquitin carboxyl-terminal hydrolase 14;Ubiquitin carboxyl-terminal hydrolase	USP14	54.788	0.645402	0.00811366
P11172;E9PFD2;F2Z3P2;F2Z303;F8WDG4	Uridine 5-monophosphate synthase;Orotate phosphoribosyltransferase;Orotidine 5-phosphate decarboxylase	UMPS	58.6316	0.642349	0.0258736
P22234;E9PBS1;D6RF62	Multifunctional protein ADE2;Phosphoribosylaminoimidazole-succinocarboxamide synthase;Phosphoribosylaminoimidazole carboxylase	PAICS	49.7562	0.640346	0.00211046
Q14019;H3BT58	Coactosin-like protein	COTL1	52.8116	0.63921	0.000342746
Q15084	Protein disulfide-isomerase A6	PDIA6	46.8546	0.639103	0.0118663
P27797;K7EJB9;K7EL50	Calreticulin	CALR	49.5372	0.634454	0.00916348
P16989;A0A0D9SEI8;Q9Y2T7	Y-box-binding protein 3	YBX3	61.7538	0.633714	0.00701982
P55060	Exportin-2	CSE1L	53.127	0.631981	0.00407855
P62258;B4DJF2;I3L3T1;K7EM20;K7EIT4;I3L0W5	14-3-3 protein epsilon	YWHAE	49.9009	0.631653	0.00349627
Q9P287	BRCA2 and CDKN1A-interacting protein	BCCIP	58.8772	0.628162	0.0456814
P22314;Q5JRR6;Q5JRR9;Q5JRS0;Q5JRS2;Q5JRS1;Q5JRS3	Ubiquitin-like modifier-activating enzyme 1	UBA1	51.6681	0.626866	0.000349272
P17812	CTP synthase 1	CTPS1	47.9909	0.62543	0.00467655
P28074;H0YJM8;G8JLC2;G3V3K3	Proteasome subunit beta type-5	PSMB5	58.3737	0.62508	0.00453292
P52565;J3KTF8;J3QQX2;J3KRE2;J3KRY1;J3KS60	Rho GDP-dissociation inhibitor 1	ARHGDIA	57.9211	0.624357	0.0251785
F2Z2V0;B0QZ18;Q99829;E7ENH5;A6PVH9;H0Y524;Q5JX56;Q5JX58;Q5JX59;Q5JX60;Q5JX44;Q5JX45;Q5JX55;Q5JX61;Q5JX52	Copine-1	CPNE1	61.084	0.623289	0.00689563
P23284	Peptidyl-prolyl cis-trans isomerase B	PPIB	54.0727	0.623047	0.00135457
Q99832;F8WAM2;F8WBP8;A0A0D9SG95	T-complex protein 1 subunit eta	CCT7	51.4983	0.622902	0.000868181
P20340;Q9NRW1;F5H3K7;C9JU14;J3KR73;F5GX61;C9JB90;C9J0I2;Q14964	Ras-related protein Rab-6A;Ras-related protein Rab-6B	RAB6A;RAB6B	51.0066	0.62237	0.00447744
Q8N163;H0YB24;G3V119;H0YC69;E5RFJ3;E5RGU7;H0YC58;A0A087X2B6;E5RHJ4;E5RHH8	Cell cycle and apoptosis regulator protein 2	CCAR2	51.4746	0.619601	0.000440342
Q15365;F8VTZ0;H3BSP4;C9K0A2;F8WC71;C9IZV9;C9J7A9;C9JSA6;C9J5V4;C9JTY5;C9JZY3;C9J0A4;P57723	Poly(rC)-binding protein 1	PCBP1	60.5484	0.616178	0.00151829
P61978;Q5T6W2;S4R457;S4R359	Heterogeneous nuclear ribonucleoprotein K	HNRNPK	52.9662	0.615498	0.0117553
Q92597;E7ESM1;E5RJY1;E5RIR1;E5RGM5;E5RIV1;E5RIM2;E5RI76;E5RH82;E5RK17;E5RJ98;E5RG99	Protein NDRG1	NDRG1	64.0978	0.615417	0.00617447
Q5SRQ6;P67870;Q5SRQ3;N0E472;A0A0G2JM12	Casein kinase II subunit beta	CSNK2B;CSNK2B-LY6G5B-1181	45.5249	0.614533	0.00972543
P31947	14-3-3 protein sigma	SFN	54.261	0.612863	0.00183003
P19338;H7BY16;C9JYW2;C9JLB1;C9J1H7;C9JWL1	Nucleolin	NCL	33.0891	0.61227	0.0489675
P12004	Proliferating cell nuclear antigen	PCNA	44.2114	0.611281	0.017558
Q9NTZ6;A6PVI1;A6PVI0;Q5JX62	RNA-binding protein 12	RBM12	50.0922	0.607397	0.026281
P49721;A0A087WVV1	Proteasome subunit beta type-2	PSMB2	49.2202	0.606075	0.0024583
B1AK87;B1AK88		CAPZB	54.4857	0.605015	0.000681091
P49915	GMP synthase [glutamine-hydrolyzing]	GMPS	59.5612	0.604096	0.000879128
P14324;A0A087X1D8;A0A087WVN4;A0A087WTP2;A0A087X090	Farnesyl pyrophosphate synthase	FDPS	54.1887	0.603871	0.039457
K7ELL7;P14314;A0A0C4DGP4;K7EPW7;K7EKX1;K7EJ70	Glucosidase 2 subunit beta	PRKCSH	54.7232	0.600773	0.00254998
P07741;H3BQZ9;H3BQF1;H3BQB1;H3BSW3	Adenine phosphoribosyltransferase	APRT	53.7032	0.598922	0.00259526
F5GYN4;J3KR44;Q96FW1;F5H6Q1;F5GYJ8;F5H3F0	Ubiquitin thioesterase OTUB1	OTUB1	62.2698	0.597249	0.000683281
P62753;A2A3R5;A2A3R7	40S ribosomal protein S6	RPS6	39.8069	0.596754	0.0173146
P56537;B7ZBH1;A0A0U1RQV5	Eukaryotic translation initiation factor 6	EIF6	56.1638	0.594829	0.0275002
O43776;K7EIU7;K7EJ19;K7EQ35;K7EPK2;K7EMQ6	Asparagine--tRNA ligase, cytoplasmic	NARS	53.9017	0.594807	0.00153279
Q15293;E9PP27	Reticulocalbin-1	RCN1	53.4656	0.59418	0.00565069
Q9UG63;C9JHK9;C9JZV3	ATP-binding cassette sub-family F member 2	ABCF2	73.1825	0.593806	0.00216188
P50991	T-complex protein 1 subunit delta	CCT4	46.7114	0.593348	0.00227984
A0A087WTP3;Q92945;M0R0I5;M0QYH3;M0QYG1;M0R0C6;M0QXW7;M0R3J3	Far upstream element-binding protein 2	KHSRP	51.4761	0.593027	0.00855377
P26639;D6R9F8;D6RCA5;D6RDJ6;A2RTX5;D6RBR8;B7ZLP8	Threonine--tRNA ligase, cytoplasmic	TARS	57.0462	0.589369	0.00211097
Q9BXJ9;A0A0B4J1W3;Q6N069	N-alpha-acetyltransferase 15, NatA auxiliary subunit	NAA15	47.6554	0.589014	0.0164282
P49368;B4DUR8;E9PRC8;Q5SZX6;E9PM09;Q5SZW8;E9PQ35;Q5SZX9	T-complex protein 1 subunit gamma	CCT3	47.4516	0.58143	0.00237191
P60842;J3KT12;J3QS69;J3KTB5;J3KSZ0;J3QL43;J3QR64;J3KTN0;J3QLN6;J3QKZ9;J3KS25;J3QL52;J3KS93;J3KT04;J3QQP0	Eukaryotic initiation factor 4A-I	EIF4A1	57.1283	0.580989	0.00320498
J3KTA4;P17844;J3QRQ7;J3KRX8;J3KRZ1;J3QR02;J3QSF1;X6RLV5;J3QRN5	Probable ATP-dependent RNA helicase DDX5	DDX5	61.8716	0.580349	0.0246615
G3V5Z7;P60900;G3V295;G3V3I1;G3V3U4;H0YJC4	Proteasome subunit alpha type;Proteasome subunit alpha type-6	PSMA6	50.3437	0.577898	0.00930201
P60174;U3KPZ0;U3KQF3;U3KPS5	Triosephosphate isomerase	TPI1	48.8052	0.57004	0.0208026
F8W1A4;P54819;F8VZG5;G3V213;F8VY04;F8VPP1	Adenylate kinase 2, mitochondrial;Adenylate kinase 2, mitochondrial;Adenylate kinase 2, mitochondrial, N-terminally processed	AK2	54.9741	0.569671	0.0188851
O95336;M0R261;M0R1L2;M0R0U3	6-phosphogluconolactonase	PGLS	48.6444	0.567196	0.00774452
P09972;A8MVZ9;J3KSV6;J3QKP5;C9J8F3;K7EKH5;J3QKK1	Fructose-bisphosphate aldolase C;Fructose-bisphosphate aldolase	ALDOC	52.8589	0.566555	0.0120629
O60664;K7ERZ3;K7EL96;K7ER39	Perilipin-3	PLIN3	57.5981	0.562293	0.00239419
P62191;G3V4X1	26S protease regulatory subunit 4	PSMC1	50.8266	0.561183	0.007745
P61289;K9J957;K7ESG5;K7ENH2;B3KQ25;A0A087WTV2;K7EMD0;K7EPX6;K7EKR3;B7Z8D3;K7EJF8	Proteasome activator complex subunit 3	PSME3	63.7741	0.557645	0.00432101
P14625;Q96GW1;A0A1W2PRR1;H0YIV0;Q58FF3;F8W026	Endoplasmin	HSP90B1	55.6949	0.557351	0.00238579
Q96KP4;J3QKT2;J3KSV5;A0A087WYZ1;J3QQN6;J3QR27;J3QLU1;J3QKQ0;J3QRD0;J3QL02;J3QRA8;J3KSS4;A0A087WVS2;J3KRD5;J3QRH4;J3QRP4;J3KRJ8	Cytosolic non-specific dipeptidase	CNDP2	52.9048	0.556439	0.0430326
Q9GZT8;Q6X734;E7EXA3;C9JN42;B8ZZI0	NIF3-like protein 1	NIF3L1	48.2169	0.552539	0.0388227
P14735;Q5T5N3	Insulin-degrading enzyme	IDE	57.8804	0.552285	0.00827745
H3BLU7;O43488;Q8NHP1;H7C5H7;O95154	Aflatoxin B1 aldehyde reductase member 2	AKR7A2	47.1681	0.545976	0.00375574
A0A024RCR6;A0A0G2JK23;P46379;A0A0G2JL47;X6REW1;A0A0G2JJM1;F6S6P2;F6UR09;F6U1F2;F6XTU0;A0A0G2JJR8;A0A1B0GX79;F6WML8;F6VEM6;F6X9W3;F6U341;F6TC96;H0Y4L1;H0Y710;H0Y7K4;H0Y759;A0A0G2JJ92;A0A0G2JIB3;A0A0G2JIA9	Large proline-rich protein BAG6	BAT3;BAG6	70.0766	0.545005	0.0116054
O43707;F5GXS2;H7C144;K7EJH8;K7EP19	Alpha-actinin-4	ACTN4	44.3541	0.544499	0.00434814
Q5JP53;P07437;Q5ST81;CON__ENSEMBL:ENSBTAP00000025008;Q9H4B7	Tubulin beta chain	TUBB	43.088	0.543999	0.000980835
P54727;Q5W0S5;Q5W0S4;H0Y579	UV excision repair protein RAD23 homolog B	RAD23B	59.2636	0.543613	0.00306542
P35241;E9PQ82;E9PNV3	Radixin	RDX	46.25	0.541688	0.00387127
Q9Y244;A0A1W2PS02	Proteasome maturation protein	POMP	100	0.540875	0.00869633
P13010;C9JZ81;H7C0H9	X-ray repair cross-complementing protein 5	XRCC5	42.4221	0.540094	0.00285837
P27348;E9PG15	14-3-3 protein theta	YWHAQ	52.4225	0.539166	0.015028
E7EU96;P68400;Q8NEV1;V9GYA2;V9GY80;A0A087WY74;V9GYW6	Casein kinase II subunit alpha;Casein kinase II subunit alpha 3	CSNK2A1;CSNK2A3	60.9103	0.539134	0.00684661
P67936;K7EPB9	Tropomyosin alpha-4 chain	TPM4	54.2041	0.537972	0.00714253
P04075;J3KPS3;H3BQN4;H3BUH7;H3BPS8;H3BR04;H3BMQ8;H3BU78;H3BR68	Fructose-bisphosphate aldolase A;Fructose-bisphosphate aldolase	ALDOA	52.6256	0.53613	0.00482768
Q04917;A2IDB2;F8WEB6;A2IDB1	14-3-3 protein eta	YWHAH	57.2007	0.534623	0.00160481
P62495;B7Z7P8;I3L492;D6RCB3;D6RJE8	Eukaryotic peptide chain release factor subunit 1	ETF1	60.1525	0.532725	0.00507067
A0A0G2JH68;O60610;A0A140T8Z0;H9KV28;B4E2I7;E5RJ79	Protein diaphanous homolog 1	DIAPH1	63.6072	0.53163	0.00577695
P55884;C9JZG1;C9JQN7	Eukaryotic translation initiation factor 3 subunit B	EIF3B	56.8842	0.530587	0.0101606
P15311;E7EQR4;E9PNP4	Ezrin	EZR	50.568	0.529767	0.000739823
P06703;R4GN98	Protein S100-A6;Protein S100	S100A6	54.7748	0.524154	0.0180086
Q9Y230;M0R0Y3;X6R2L4;M0QXI6;M0R0Z0;M0QXZ7;A0A1W2PS48	RuvB-like 2	RUVBL2	54.2279	0.521772	0.00715705
Q9NQW7;Q5T6H7;Q5T6H3;Q5T6H2;E9PFW2;O00462	Xaa-Pro aminopeptidase 1	XPNPEP1	53.027	0.520307	0.0227547
P10253;I3L0S5;I3L3L3	Lysosomal alpha-glucosidase;76 kDa lysosomal alpha-glucosidase;70 kDa lysosomal alpha-glucosidase	GAA	52.6802	0.515508	0.00472906
P40227;Q92526;J3KRI6	T-complex protein 1 subunit zeta	CCT6A	46.7466	0.513933	0.0101097
P68363;F8VVB9;F8VS66;F8VRZ4;C9JDS9;F8VX09;F8VWV9;F8VRK0;A6NHL2;F8W0F6;C9K0S6;F8VXZ7;Q9H853	Tubulin alpha-1B chain	TUBA1B	44.6461	0.511563	0.00796745
P52907	F-actin-capping protein subunit alpha-1	CAPZA1	52.0855	0.508554	0.00566019
P07384;E9PL37;E9PRM1;E9PLX0;E9PJJ3;E9PLC9;E9PMC6;E9PJA6;E9PSA6;E9PQB3;E9PIA9	Calpain-1 catalytic subunit	CAPN1	40.8611	0.507152	0.00987076
P68402;J3KNE3	Platelet-activating factor acetylhydrolase IB subunit beta	PAFAH1B2	55.9163	0.506248	0.0185127
P18669;P15259;Q8N0Y7	Phosphoglycerate mutase 1	PGAM1	48.3918	0.505637	0.0151177
P48643;E7ENZ3;B7ZAR1;E9PCA1;D6RIZ7;H0Y914	T-complex protein 1 subunit epsilon	CCT5	47.7142	0.505484	0.00656292
P63104;E7EX29;B0AZS6;E7ESK7;B7Z2E6;H0YB80;E9PD24;E7EVZ2;E5RIR4;E5RGE1	14-3-3 protein zeta/delta	YWHAZ	48.7946	0.505462	0.000733737
Q06124;A0A1W2PPU4;H0YF12;A0A0U1RRI0	Tyrosine-protein phosphatase non-receptor type 11	PTPN11	53.648	0.505321	0.00814444
A0A024RA52;P25787;C9JCK5;H3BT36;H7C402	Proteasome subunit alpha type;Proteasome subunit alpha type-2	PSMA2	49.0308	0.50514	0.00523815
P23528;E9PP50;G3V1A4;E9PK25;E9PQB7;E9PS23;E9PLJ3	Cofilin-1	CFL1	54.6065	0.499609	0.0135477
O43242;H0YGV8	26S proteasome non-ATPase regulatory subunit 3	PSMD3	49.3375	0.498818	0.00939072
P30046;B5MC82;A6NHG4;J3KQ18;H7C342	D-dopachrome decarboxylase;D-dopachrome decarboxylase-like protein	DDT;DDTL	51.2084	0.496822	0.0120057
Q13045;J3KS54;J3KS39;K7EP37;J3QQU5;K7EP27;J3QLR6;K7EQZ7	Protein flightless-1 homolog	FLII	52.645	0.495343	0.00206619
O43765;K7EMD6;K7ERW5	Small glutamine-rich tetratricopeptide repeat-containing protein alpha	SGTA	49.1594	0.490991	0.0218571
Q96P70	Importin-9	IPO9	49.332	0.48986	0.00504143
F8W6I7;P09651;F8VZ49;F8VTQ5;H0YH80;Q32P51;F8VYN5;F8W646	Heterogeneous nuclear ribonucleoprotein A1;Heterogeneous nuclear ribonucleoprotein A1, N-terminally processed	HNRNPA1	39.1458	0.488997	0.00257702
P46940;A0A0J9YXZ5;H0YLE8;H0YKA5;A0A087WWP1;E9PDT6	Ras GTPase-activating-like protein IQGAP1	IQGAP1	49.6655	0.48864	0.0123289
E9PK01;P29692;A0A087X1X7;E9PRY8;E9PPR1;E9PL12;E9PQ49;E9PI39;E9PMW7;E9PIZ1;H0YCK7;E9PQZ1;E9PK06;E9PK72;H0YE58;H0YE72;E9PQC9	Elongation factor 1-delta	EEF1D	47.4589	0.488311	0.0135352
P08238;Q58FF7	Heat shock protein HSP 90-beta	HSP90AB1	52.1421	0.487576	0.00706336
P62857	40S ribosomal protein S28	RPS28	40.6316	0.48548	0.0166946
P26641	Elongation factor 1-gamma	EEF1G	47.5567	0.4817	0.0103195
O95373;E9PLB2;E9PLJ0	Importin-7	IPO7	58.2514	0.479489	0.0205816
P30041	Peroxiredoxin-6	PRDX6	49.9944	0.478813	0.00614797
Q14152	Eukaryotic translation initiation factor 3 subunit A	EIF3A	66.8263	0.478308	0.0130061
P23396;E9PL09;E9PPU1;F2Z2S8;H0YCJ7;H0YF32;E9PQ96;E9PJH4;E9PK82;H0YEU2;E9PSF4;E9PQX2;H0YES8;E9PJN9	40S ribosomal protein S3	RPS3	41.8566	0.477928	0.0109432
Q92973;E7EW37;K7ENW1;K7ESC1;S4R398	Transportin-1	TNPO1	52.0651	0.475999	0.00640206
P09211;A8MX94;A0A087X2E9;A0A087X243	Glutathione S-transferase P	GSTP1	49.7139	0.474383	0.00394483
Q16658;C9JFC0;A0A0A0MSB2;C9JPH9	Fascin	FSCN1	46.1514	0.469338	0.00149006
P00492	Hypoxanthine-guanine phosphoribosyltransferase	HPRT1	46.5733	0.466187	0.0311644
O00273;K7ERT1	DNA fragmentation factor subunit alpha	DFFA	57.2985	0.465336	0.00210073
P62937;F8WE65;C9J5S7;E5RIZ5;P0DN26;A0A0H2UH34;A0A0B4J2A2;A0A075B767;A0A075B759;Q9Y536;F5H284;P0DN37	Peptidyl-prolyl cis-trans isomerase A;Peptidyl-prolyl cis-trans isomerase A, N-terminally processed;Peptidyl-prolyl cis-trans isomerase	PPIA	44.2918	0.465317	0.00745624
P34932;A0A087WYC1;A0A087WTS8	Heat shock 70 kDa protein 4	HSPA4	48.132	0.462203	0.00492501
P06733;K7EM90;P13929;E5RI09;E5RG95;K7EPM1;K7EKN2;E5RGZ4	Alpha-enolase	ENO1	49.3885	0.459512	0.0454447
K7ELC4;K7EMH1;K7ERI7;P35268;K7EP65;K7EKS7;K7EJT5	60S ribosomal protein L22	RPL22	49.097	0.458976	0.0325876
P00558;P07205	Phosphoglycerate kinase 1	PGK1	47.1748	0.457736	0.0127259
Q9NUU7;I3L0H8;F6QDS0;H3BQK0;Q9UMR2;H3BTB3;H3BN59;H3BMQ5;I3L352;J3QRH0;H3BSL8;H3BP36;H3BP50;H0YD26;A0A1B0GV69;E9PR46;J3QL17;Q9UHL0	ATP-dependent RNA helicase DDX19A;ATP-dependent RNA helicase DDX19B	DDX19A;DDX19B	49.285	0.455379	0.00358438
Q06830;A0A0A0MSI0;A0A0A0MRQ5	Peroxiredoxin-1	PRDX1	50.3317	0.45457	0.0413147
A0A087X2I1;P62333;H0YJC0;H0YJS8;H0YJX2;H0YJE9;H0YJT1;H0YJD2;H0YJY8	26S protease regulatory subunit 10B	PSMC6	49.6277	0.451691	0.00226787
A0MZ66	Shootin-1	KIAA1598	54.3141	0.449419	0.0423465
P52888;K7EP46;K7EKB6;K7EL02;K7EIK4;K7EL32;K7EMU4	Thimet oligopeptidase	THOP1	47.8595	0.447413	0.00909551
P09455;A0A0A0MTB9;H0YAK8;A0A0A0MQT0	Retinol-binding protein 1	RBP1	48.4261	0.447361	0.020849
Q16186;A0A087WX59;A0A087WUX6	Proteasomal ubiquitin receptor ADRM1	ADRM1	59.1285	0.446732	0.00800916
P62249;M0R210;M0R3H0;M0R1M5;Q6IPX4;M0QX76	40S ribosomal protein S16	RPS16	43.154	0.444118	0.0302353
P17987;E7EQR6;E7ERF2;F5H282;F5GZ03;F5H136;F5GZI8;F5H676;F5H7Y1;F5GYL4;F5H726	T-complex protein 1 subunit alpha	TCP1	45.8118	0.443539	0.0104197
Q9Y285;K7ER00;K7ER16;K7EPH2;K7EK06;K7ERS0	Phenylalanine--tRNA ligase alpha subunit	FARSA	36.283	0.442945	0.0111065
P78371;F5GWF6;F8VQ14	T-complex protein 1 subunit beta	CCT2	45.4777	0.438752	0.00697451
F5H2F4;P11586;V9GYY3	C-1-tetrahydrofolate synthase, cytoplasmic;Methylenetetrahydrofolate dehydrogenase;Methenyltetrahydrofolate cyclohydrolase;Formyltetrahydrofolate synthetase;C-1-tetrahydrofolate synthase, cytoplasmic, N-terminally processed	MTHFD1	39.9709	0.43526	0.0079329
Q9C0C9;K7ES11;K7EQ12	E2/E3 hybrid ubiquitin-protein ligase UBE2O	UBE2O	54.6614	0.434455	0.0434204
P25685;M0R080;M0QYT3;M0QXK0;M0R1D6;M0QZD0;M0R128;A0A1B0GX60	DnaJ homolog subfamily B member 1	DNAJB1	57.1229	0.43088	0.0136535
P47895;H0Y2X5;H0YKF9;H0YNQ3;H0YMG7;O94788;B5MCI0;P00352	Aldehyde dehydrogenase family 1 member A3	ALDH1A3	46.322	0.430404	0.00729549
J3QRS3;P19105;O14950;J3KTJ1	Myosin regulatory light chain 12A;Myosin regulatory light chain 12B	MYL12A;MYL12B	60.2126	0.429811	0.0148903
O75874;C9J4N6;C9JJE5;C9JLU6	Isocitrate dehydrogenase [NADP] cytoplasmic	IDH1	52.8237	0.428065	0.0155619
P11413;E9PD92;E7EUI8;E7EM57	Glucose-6-phosphate 1-dehydrogenase	G6PD	45.6341	0.425332	0.0206249
Q9UBT2;K7EPL2;K7ESK7;U3KQ55;K7ES38;U3KQ93	SUMO-activating enzyme subunit 2	UBA2	42.9216	0.424707	0.0108084
Q9Y490	Talin-1	TLN1	55.0914	0.42275	0.00950402
Q9H910;A6NGP5;H3BU16;H3BMV3;H3BMM8;B4E1P3;H3BMT0;H3BTV5;H3BS08	Hematological and neurological expressed 1-like protein	HN1L	63.4849	0.419046	0.0207641
Q13200;H7C1H2;H7C2Q3;C9JPC0;F8WBS8	26S proteasome non-ATPase regulatory subunit 2	PSMD2	52.8132	0.418805	0.00999533
Q8WVC2;P63220;Q9BYK1;Q9BYK2	40S ribosomal protein S21	RPS21	28.1206	0.417473	0.0405531
P31946;Q4VY20;Q4VY19;A0A0J9YWE8;A0A0J9YWZ2	14-3-3 protein beta/alpha;14-3-3 protein beta/alpha, N-terminally processed	YWHAB	46.27	0.41673	0.0492508
Q9UQ80;F8VR77;F8W0A3;H0YIN7;F8VZ69	Proliferation-associated protein 2G4	PA2G4	42.3	0.414252	0.0239365
Q9Y266;A0A0A0MSU9;A0A0A0MSS4	Nuclear migration protein nudC	NUDC	54.5993	0.413111	0.045963
P28482;B3KR49;H0YDH9;K7ELV1;K7EN18;P31152;Q16659	Mitogen-activated protein kinase 1	MAPK1	59.6287	0.412038	0.0281252
P62244;I3L3P7;I3L246;H3BN98;H3BV27;H3BT37;I3L303;H3BVC7	40S ribosomal protein S15a	RPS15A	40.442	0.411536	0.0233285
P14618;B4DNK4	Pyruvate kinase PKM;Pyruvate kinase	PKM	46.6133	0.408697	0.00835817
Q9NPH2;J3QS51;J3KRH4	Inositol-3-phosphate synthase 1	ISYNA1	47.1454	0.407704	0.0210701
P61160;F5H6T1;A0A1B0GWD0;A0A1B0GWH0	Actin-related protein 2	ACTR2	41.5383	0.407175	0.0491023
O14737;K7EQA1;K7ESJ4;Q3HM38;X6R2P6	Programmed cell death protein 5	PDCD5	61.5746	0.406772	0.0280131
P50990;H7C4C8;H7C2U0	T-complex protein 1 subunit theta	CCT8	45.1304	0.405878	0.00991988
P17655;C9JWY7	Calpain-2 catalytic subunit	CAPN2	43.6512	0.404667	0.00641009
Q92598;A0A0A0MSM0;R4GN69;Q5TBM3	Heat shock protein 105 kDa	HSPH1	50.7817	0.399012	0.00950784
P15559;B4DLR8;H3BNV2;H3BRK3	NAD(P)H dehydrogenase [quinone] 1	NQO1	37.0237	0.389818	0.0416931
P27694;I3L4R8;I3L524;I3L2M5	Replication protein A 70 kDa DNA-binding subunit;Replication protein A 70 kDa DNA-binding subunit, N-terminally processed	RPA1	54.2188	0.387915	0.024238
P48147	Prolyl endopeptidase	PREP	45.3788	0.387044	0.0156182
P20073	Annexin A7	ANXA7	48.5143	0.383562	0.00124099
P05783;F8VZY9;CON__H-INV:HIT000015463	Keratin, type I cytoskeletal 18	KRT18	35.4216	0.383538	0.0457297
Q16531;F5GY55;F5GZY8;F5H2L3;F5GWI0;F5GYG8;F5H198	DNA damage-binding protein 1	DDB1	60.9561	0.382124	0.0276721
P31948;F5H783;F5GXD8;H0YGI8	Stress-induced-phosphoprotein 1	STIP1	44.2396	0.381994	0.0148942
P62993;J3KT38;J3QRL5;J3QLF6	Growth factor receptor-bound protein 2	GRB2	81.9275	0.380694	0.04065
P13639	Elongation factor 2	EEF2	49.8953	0.380486	0.00720859
O15067;H0YGH1;J3QSG0;J3QSH6;J3KTQ5;J3KT98	Phosphoribosylformylglycinamidine synthase	PFAS	42.5962	0.3784	0.00405969
O00151	PDZ and LIM domain protein 1	PDLIM1	51.8673	0.375188	0.0433568
P13667;C9JMN9	Protein disulfide-isomerase A4	PDIA4	46.3012	0.374943	0.0244163
A0A087WVQ6;Q00610;J3KS13;P53675;A0A087WX41;K7EJJ5;J3KSQ2;J3KRF5;J3QL20;A0A087WV74;A0A087WXH4;F5H5N6	Clathrin heavy chain;Clathrin heavy chain 1	CLTC	46.2168	0.374426	0.00947753
P45974;H7C5J3;Q92995;F5H571	Ubiquitin carboxyl-terminal hydrolase 5	USP5	42.782	0.37365	0.0151549
O00231;J3QRY4;J3QS13;J3KSW3	26S proteasome non-ATPase regulatory subunit 11	PSMD11	53.6419	0.370964	0.0165765
P46926;D6R9P4;D6RAY7;D6RFF8;D6RB13;D6R917;V9GYK3;D6RFK5;V9GYW0	Glucosamine-6-phosphate isomerase 1;Glucosamine-6-phosphate isomerase	GNPDA1	43.2339	0.370885	0.0270328
Q01469;I6L8B7;A8MUU1	Fatty acid-binding protein, epidermal	FABP5	40.1865	0.369855	0.0111494
O60506;F6UXX1	Heterogeneous nuclear ribonucleoprotein Q	SYNCRIP	35.938	0.36883	0.0105313
P00338;F5GXY2;F5GYU2;F5GXH2;F5H5J4;F5H6W8;F5GZQ4;F5H8H6;F5GXC7;F5GWW2;F5GXU1;A0A087WUM2;Q6ZMR3;F5H5G7;F5H155;G3XAP5;F5H245;P07864	L-lactate dehydrogenase A chain	LDHA	42.5341	0.368038	0.00559419
P50395;Q5SX87;V9GYF8;Q5SX90;Q5SX86;V9GYJ7;Q5SX91	Rab GDP dissociation inhibitor beta	GDI2	45.9052	0.357619	0.013812
P40925;B9A041;B8ZZ51;C9JF79;C9JRL4;C9JLV6	Malate dehydrogenase, cytoplasmic	MDH1	42.7404	0.357409	0.0402118
P29401;A0A0B4J1R6;E9PFF2;F8W888;F8WAX4	Transketolase	TKT	38.0916	0.356153	0.0066093
F8VY35;F5H4R6;H0YIV4;P55209;F8W0J6;H0YH88;H0YHC3;F8W543;F8W020;F8VUX1;F8VXI6;F8VVB5;B7Z4K9	Nucleosome assembly protein 1-like 1	NAP1L1	51.2079	0.353039	0.00815073
C9J9K3;A0A0C4DG17;P08865;F8WD59	40S ribosomal protein SA	RPSA	36.7435	0.352796	0.0205884
P43686	26S protease regulatory subunit 6B	PSMC4	56.8209	0.349897	0.0408008
G3V1D3;G3V180;Q9NY33;E9PQ14;E9PKK8;E9PPK9;E9PNX5;E9PQF2	Dipeptidyl peptidase 3	DPP3	44.9591	0.349392	0.0453588
P06737;E9PK47	Glycogen phosphorylase, liver form;Alpha-1,4 glucan phosphorylase	PYGL	44.6306	0.34354	0.0279289
Q12792;F8VS81;F8VRG3;F8W1Q9;F8W645	Twinfilin-1	TWF1	56.2287	0.342764	0.0362597
Q15102;M0R389;M0R1K3;M0QZT2;M0QXS6;M0R323	Platelet-activating factor acetylhydrolase IB subunit gamma	PAFAH1B3	41.2294	0.342452	0.00799786
Q9UMX0;H0YDS0;H0YEZ9	Ubiquilin-1	UBQLN1	57.591	0.338334	0.0424461
Q15691;C9JB30;Q9UPY8	Microtubule-associated protein RP/EB family member 1	MAPRE1	54.3067	0.3365	0.0286852
P00491;G3V5M2;G3V2H3;G3V393	Purine nucleoside phosphorylase	PNP	47.9934	0.336071	0.0241642
C9JIF9;P13798;H7C393;H7C1U0;C9JLK2;H0YFE5;F8WEH5	Acylamino-acid-releasing enzyme	APEH	46.3583	0.335915	0.0437377
P14868;H7BZ35;C9J7S3;C9JLC1;H7C278;C9JQM9	Aspartate--tRNA ligase, cytoplasmic	DARS	48.824	0.331035	0.00991247
P62701;C9JEH7;Q8TD47;P22090	40S ribosomal protein S4, X isoform	RPS4X	37.1271	0.327923	0.0255192
P50454;E9PKH2;E9PR70;E9PPV6;E9PK86;E9PMI5;E9PNX1;E9PJH8;E9PIG2;E9PRS3;H0YEP8;E9PQ34;E9PLA6	Serpin H1	SERPINH1	44.7753	0.322934	0.0388923
O43396;K7ER96;K7EML9;K7EKG2;K7EPB7;K7EME7	Thioredoxin-like protein 1	TXNL1	56.3037	0.322593	0.00287999
X6RA14;P10768;H7BZT7;U3KQT1	S-formylglutathione hydrolase	ESD	49.0734	0.316079	0.0285985
P62195;J3QQM1;J3QSA9;J3KRP2;J3QLH6;J3QSE0;J3QRW1;J3QRR3;J3KTQ9	26S protease regulatory subunit 8	PSMC5	49.7583	0.309308	0.0176526
O14929;F8W9G7;F8WEW1	Histone acetyltransferase type B catalytic subunit	HAT1	58.9681	0.296465	0.0165956
F6S8N6;A0A0A0MRJ6;H7BY58;P22061;C9J0F2;F8WDT3;F8WAV5;F8WAX2;H7C4X2	Protein-L-isoaspartate O-methyltransferase;Protein-L-isoaspartate(D-aspartate) O-methyltransferase	PCMT1	53.1811	0.294947	0.0490967
O43143;A0A140T947;O60231	Pre-mRNA-splicing factor ATP-dependent RNA helicase DHX15	DHX15	32.6324	0.289623	0.0283614
Q99460;A0A087WW66;H7C378;C9J9M4;H7BZR6;F8WCE3	26S proteasome non-ATPase regulatory subunit 1	PSMD1	43.8662	0.265682	0.0149805
Q01813;B1APP8;B1APP6;H0Y757;Q5VSR5;V9GYV7;V9GY25;H0Y3Y3	ATP-dependent 6-phosphofructokinase, platelet type	PFKP	39.7355	0.253286	0.025581
